# Rapid Paediatric Sequencing (RaPS): Comprehensive real-life workflow for rapid diagnosis of critically ill children

**DOI:** 10.1101/283697

**Authors:** Lamia Boukhibar, Emma Clement, Wendy Jones, Suzanne Drury, Louise Ocaka, Andrey Gagunashvili, Polona Le Quesne Stabej, Chiara Bacchelli, Nital Jani, Shamima Rahman, Lucy Jenkins, Jane Hurst, Maria Bitner-Glindzicz, Mark Peters, Philip Beales, Hywel J Williams

## Abstract

**Background:** Rare genetic conditions are frequent risk factors for, or direct causes of, organ failure requiring paediatric intensive care unit (PICU) support. Such conditions are frequently suspected but unidentified at PICU admission. Compassionate and effective care is greatly assisted by definitive diagnostic information. There is therefore a need to provide a rapid genetic diagnosis to inform clinical management.

To date, Whole Genome Sequencing (WGS) approaches have proved successful in diagnosing a proportion of children with rare diseases, but results may take months to report or require the use of equipment and practices not compatible with a clinical diagnostic setting. We describe an end-to-end workflow for the use of rapid WGS for diagnosis in critically ill children in a UK National Health Service (NHS) diagnostic setting.

**Methods:** We sought to establish a multidisciplinary Rapid Paediatric Sequencing (RaPS) team for case selection, trio WGS, a rapid bioinformatics pipeline for sequence analysis and a phased analysis and reporting system to prioritise genes with a high likelihood of being causal. Our workflow was iteratively developed prospectively during the analysis of the first 10 children and applied to the following 14 to assess its utility.

**Findings:** Trio WGS in 24 critically ill children led to a molecular diagnosis in ten (42%) through the identification of causative genetic variants. In three of these ten individuals (30%) the diagnostic result had an immediate impact on the individual’s clinical management. For the last 14 trios, the shortest time taken to reach a provisional diagnosis was four days (median 7 days).

**Interpretation:** Rapid WGS can be used to diagnose and inform management of critically ill children using widely available off the shelf products within the constraints of an NHS clinical diagnostic setting. We provide a robust workflow that will inform and facilitate the rollout of rapid genome sequencing in the NHS and other healthcare systems globally.

**Funding:** The study was funded by NIHR GOSH/UCL BRC: ormbrc-2012-1
