## Supplementary Materials for "Rapid Paediatric Sequencing (RaPS): Comprehensive real-life workflow for rapid diagnosis of critically ill children"

### Sheet: Sheet1
Patient	Age at time of genomic sequencing (sex)	Phenotypes
Patient 1	1 years 7 months 15 days (F)	Absent B cells, multiple septic episodes, diseminated Infection with multiorgan involvement (lungs, brain, liver, gut), granulomatous lower back collection, tubular leak with occasional hypernatremia, hypertension, bicytopenia (low platelets and Hb), generalised oedema, capillary leak, fragile skin
Patient 2	12 years 5 months 1 days (F)	Easy bruising, failure to thrive, splenic rupture, blue sclerae, joint hypermobility
Patient 3	0 years 5 months 18 days (F)	Talipes, fasciculation, abnormal dopamine turnover, abnormality of the brain, small cerebellum, simplified gyral pattern, contractures, low set ears, alveolar cleft gums, stiffness, small nasal cleft, polyhydramnios
Patient 4	0 years 7 months 28 days (M)	Craniofacial abnormalities, abnormality of the limbs, talipes, micrognathia, camptodactyly, short halluces
Patient 5	0 years 1 months 30 days (M)	Severe combined immunodeficiency (thymic), cerebellar dysplasia, delayed cortical development, visual impairment, cleft lip/palate, craniosynostosis, hypoparathyroidism
Patient 6	0 years 2 months 18 days (F)	High platelet count, hypoplastic aortic arch, double outlet right ventricle, bicuspid pulmonary valve, ventricular septal defects, severe combined immunodeficiency (thymic), cerebellar dysplasia, delayed cortical development, visual impairment , cleft Lip/palate, craniosynostosis, hypoparathyrodism, radial aplasia, absent spleen, micrognathia, coarctation of the aorta, tracheobronchomalacia, gast…
Patient 7	0 years 6 months 9 days (F)	Global developmental delay, seizures, cerebral haemorrhage,visual impairment, bilateral hydronephrosis, small patent foramen ovale, anaemia, recurrent Upper tract infections , fungal upper tract infection, ectopic ureters, abnormal lymphocyte count (low) but normal proportion of T-cells, B-cells and NK-cells
Patient 8	2 years 7 months 16 days (M)	Multiple serositis, severe hypotonia (trunk and lower limbs), mild calcineurin inhibitor related microangiopathy, fragmentocytes, thrombocytopaenia, graft versus host disease of the gut, chronic inflammatory, gut epithelial damage, microangiopathy, multiple sclerosis, severe combined immunodeficiency, immune cell abnormalities, neutropenia, viral infection, fluid retention, capillary leak, blood …
Patient 9	1 years 9 months 14 days (F)	Pulmonary hypertension, alveolar hypoplasia, upper respiratory tract infection, anaemia, renal failure, thrombyctopaenia, status epilepticus, encephalitis, metabolic acidosis respiratory failure, impaired cardiac function, atypical hemolytic-uremic syndrom
Patient 10	5 years 1 months 13 days (M)	Recurrent upper respiratory tract infections, tonsillitis, hypertriglyceridemia, hematochezia, splenomegaly, thrombocytopenia, neutropenia, anaemia due to reduced life sapn of red cells, colitis, increased serun ferritin,fever, lymphadenopathy, retinal vein occlusion, Epstein-Barr virus-induced hemophagocytic lymphohistiocytosis
Patient 11	0 years 1 months 2 days (M)	Acute oligonuric kidney injury, ossification defect of the skull
Patient 12	0 years 0 months 16 days (M)	Nonketotic hyperglycinaemia, continuing severe encephalopathy
Patient 13	0 years 10 months 16 days (F)	Primary immune deficiency, atypical haemolytic uremic syndrome
Patient 14	2 years 4 months 11 days (F)	Intrauterine growth retardation, failure to thrive, skeletal dysplasia, lung dysplasia, mild hypotonia resulting in delayed swallow and nocturnal hypoventilation, small ventricula septal defect, small subaortic shelf, suspected primary immunodeficiency, Epstein-Barr virus-driven high grade lymphoma, iliac crest serration, lacy pelvis,, coarse facial features,bulbar palsy, platyspondyly, coronal n…
Patient 15	0 years 3 months 7 days (M)	Profound bilateral Sensorineural hearing loss, hypotonia, failure to thrive despite good feeding, metabolic acidosis , lactic acidosis
Patient 16	0 years 2 months 1 days (M)	Cardiac abnormalities, small patent ductus arteriosus, neurological problems., right duplex kidney, intracerebral cyst, soft dysmorphic features, adducted thumbs, slanting eyes, right ventricular hypertrophy, hyperinsulinemic hypoglycemia, multiple thrombi including large inferior vena cava clot and cerebral infraction, cystic encephalomalacia, deranged liver function, ontractures
Patient 17	0 years 2 months 24 days (M)	Antenatal hydrops fetalis, pancytopenia, hepatosplenomegaly, thrombocytopenia, very high ferritin, skin rash, XIAP deficiency, neonatal hypothyroidism, hypochloraemic metabolic acidosis, histiocytosis on bone marrow biopsy, increased circulating low-density lipoprotein levels, high triglycerides, low HDL cholesterol levels, abnormal liver function tests, congenital dislocation of hip, inguinal he…
Patient 18	0 years 0 months 27 days )M)	Bilateral cleft lip/palate, horseshoe kidney, ambiguous genitalia, hypospadias, undescended testes, hypoplastic aortic arch, patent ductus arteriosus, atrial septal defect, abnormal myocardium, coloboma (optic disk and iris), dilation of intrahepatic and extrahepatic bile ducts, right pleural effusion, microcephaly, hypertelorism, broad nasal bridge, exorbitism,arched eyebrows, low set ears, hype…
Patient 19	0 years 2 months 5 days (F)	Heart defects, atrial septal defect, patent ductus arteriosus, mild aortic stenosis, dysplastic multicystic kidneys, hypertrichosis, natal tooth, small jaw, inverted nipples, restriction of elbow extension, conjugated bilirubinaemia
Patient 20	0 years 8 months 26 days (M)	Congenital heart defects (ventricular septal defect and double outlet right ventricle), hypoplastic corpus callosum, small pons, small cerebellum, severe tracheobronchomalacia, diaphragmatic eventration, heart block, inguinal hernia, hyperinsulinism, abnormal fat distribution
Patient 21	0 years 1 months 25 days (M)	Ambiguous genitalia, bifid scrotum hypocalcaemia, hyponatremia, hypoglycaemia, patent ductus arteriosus, hyperbilirubinemia, microcephaly, thin ribs, short limbs, brachydactyly, rocker, bottom feet, recurrent infection, short toes, small phallus, depressed nasal bridge
Patient 22	0 years 3 months 3 days (M)	Congenital cataract, small pupils, dilated cardiomyopathy, lactic acidosis
Patient 23	0 years 1 months 6 days (M)	Intrauterine growth retardation, neurogenic arthrogryposis, hypotonia, scoliosis, anterior horn cell pathology
Patient 24	0 years 0 months 17 days (F)	Prenatal Hydrocephalus, dystroglycanopathy, post axial polydactyly of hands, abnormal cerebellar vermis, respiratory distress
Table: Patients' phenotypes at the time of referral. HPO terms shown here were used to construct Phase I gene panels. Patients' age at time of genomic sequencing is indicated.
