## Supplementary Materials for "Rapid Paediatric Sequencing (RaPS): Comprehensive real-life workflow for rapid diagnosis of critically ill children"

### Sheet: Sheet1
Number of variants per trio (frameshifts, in-frame indel, start/stop codon change, missense)
RaPS Trio ID	Whole genome	Coding regions
	Number of variants per trio (whole genome)	Number of variants per trio	Number of variants pass pre-filter per trio	Pass Phase I per trio (number of genes in Phase I)	Shortlisted from Phase I per patient *	Shotrlisted from Phase II per patient* (DDG2P=1643 genes, OMIM=7737 genes) **	Shortlisted from Phase III per patient*
RaPS_01	6047454	42573	7150	1149 (2642)	1	no Phase II performed***	no Phase III performed***
RaPS_02	5489792	40354	6293	325 (832)	1	no Phase II performed***	no Phase III performed***
RaPS_03	6209676	45000	9241	554 (904)	0	0	1
RaPS_04	6962558	48977	15107	913 (917)	0 β	0	0
RaPS_05	5954527	41700	6822	97 (260)	1	no Phase II performed***	no Phase III performed***
RaPS_06	6582174	40678	6166	536 (990)	3	1	5
RaPS_07	5810316	41512	6936	231 (672)	1	2	6
RaPS_08	6137998	43474	7168	263 (756)	2	0	4
RaPS_09	6071727	43206	7295	398 (848)	3	1	1
RaPS_10	5841339	41891	7213	264 (756)	3	1	2
RaPS_11	5826869	42147	6809	36 (51)	1	1	3
RaPS_12	5475165	40466	6562	2 (7)	1	no Phase II performed***	no Phase III performed***
RaPS_13	6000484	41574	7020	89 (284)	2	1	14
RaPS_14	6066300	42794	8060	312 (756)	7	1	6
RaPS_15	6051267	42536	6794	73 (338)	1	7	4
RaPS_16	5991679	42633	6948	697 (1921)	4	1	0
RaPS_17	5033594	34458	4815	381 (1354)	3	3	0
RaPS_18	5061461	33915	5183	145 (424)	7	3	0
RaPS_19	5581553	37792	6308	231 (374)	2	5	6
RaPS_20	6008553	43131	7261	311 (758)	1	3	4
RaPS_21	5334898	39662	8248	981 (1848)	8	2	0
RaPS_22	4658755	31974	4698	150 (1970)	8	3	1
RaPS_23	5859596	48115	12562	2752 (4039)	6	8	3
RaPS_24	5870780	42891	7812	147 (284)	3	2	0
Total	139928515	993453	178471	8120 (19626)	69	45	60
Average/trio	5.83035e+06	41393.9	7436.29	369.1 (892.09)	2.875	1.875	2.5
Supplementary Table1 shows the number of variants per trio analysis at different stages of the variant selection workflow. Data was filtered MAF ≤10%, effect of variant: missense, start/stop codon change, frameshifts, in-frame indels and splice site loss ± 7 nucleotides. MAF was later adjusted according to zygosity, it was decreased to ≤0.5% in de novo and heterozygous variants, and kept at ≤10% …
