## Supplementary Materials for "Rapid Paediatric Sequencing (RaPS): Comprehensive real-life workflow for rapid diagnosis of critically ill children"

### Sheet: Sheet1
Sample_ID	Mean	%_Bases_above_10	%_Bases_above_15	%_Bases_above_20	%_Bases_above_30
RaPS1_Father	11.32	65.9	22.3	3.2	0.1
RaPS1_Mother	9.71	50.9	10.5	0.9	0.1
RaPS1_Proband	16.41	90.4	62.9	27.1	1.4
RaPS2_Father	29.63	96.3	92.6	86.4	55.1
RaPS2_Mother	9.27	46.4	8.5	0.7	0.1
RaPS2_Proband	26.81	95.4	91.7	82.8	38.6
RaPS3_Father	13.79	80.4	44.9	12.6	0.3
RaPS3_Mother	14.31	84.4	48.9	14.1	0.3
RaPS3_Proband	32.54	96.6	95	91.7	67.6
RaPS4_Father	6.56	16.8	1.1	0.1	0
RaPS4_Mother	8.11	32.7	3.7	0.3	0
RaPS4_Proband	20.12	93.9	82.3	54.9	6
RaPS5_Father	19.69	91	76.8	52	7.8
RaPS5_Mother	23.15	94.2	86.8	69.8	20.3
RaPS5_Proband	10.34	56.9	13.9	1.4	0.1
RaPS6_Father	11.12	64.1	21.5	3.1	0.1
RaPS6_Mother	12.68	76.7	33.9	6.8	0.1
RaPS6_Proband	47.25	97	96.3	95.1	90.1
RaPS7_Father	11.12	64.1	21.4	3.1	0.1
RaPS7_Mother	11.81	70.4	26.3	4.3	0.1
RaPS7_Proband	33.5	97.2	96.2	93.6	69.1
RaPS8_Father	16.19	85.3	61.5	29.6	1.6
RaPS8_Mother	19.57	91.9	78.9	51.8	6.4
RaPS8_Proband	16.66	90	65.7	28.7	1
RaPS9_Father	19.8	93.5	80.1	51.6	7.4
RaPS9_Mother	13.06	76.1	37.9	9.9	0.2
RaPS9_Proband	28.66	96.7	93.1	82.4	43.6
RaPS10_Father	10.35	57.6	17.8	2.4	0.1
RaPS10_Mother	9.51	49.9	11.9	1.3	0.1
RaPS10_Proband	22.15	95.2	87	66.2	12.6
RaPS11_Father	15.9	86.3	60.9	26.5	1.1
RaPS11_Mother	10.27	56.6	14.9	1.9	0.1
RaPS11_Proband	9.6	48.7	10.4	1.1	0.1
RaPS12_Father	15.04	83.5	54.8	20.8	0.6
RaPS12_Mother	11.81	69	27.9	5.4	0.1
RaPS12_Proband	33.59	96.5	93.7	88.8	69.5
RaPS13_Father	10.82	60.4	20.5	3.3	0.1
RaPS13_Mother	21.36	93.7	83.8	61.5	12.3
RaPS13_Proband	32.28	97.3	96.3	92.7	62.4
RaPS14_Father	12.28	72.5	31.6	6.3	0.1
RaPS14_Mother	14.06	83	46.7	13.3	0.3
RaPS14_Proband	21.99	96.2	89.1	66	10.4
RaPS15_Father	13.29	78.2	40.4	10.2	0.2
RaPS15_Mother	12.43	74.6	32.1	6.3	0.1
RaPS15_Proband	18.14	91.8	73.3	40	3.1
RaPS16_Father	13.74	79.8	44.4	12.6	0.3
RaPS16_Mother	14.93	85.6	53.9	18.4	0.5
RaPS16_Proband	10.41	57	15.2	2	0.1
RaPS17_Father	6.06	14.1	0.9	0.1	0
RaPS17_Mother	5.33	8.5	0.4	0	0
RaPS17_Proband	11.8	67.7	26.2	5.3	0.2
RaPS18_Father	11.76	58.5	32.1	13.5	1
RaPS18_Mother	9.01	42.6	15.5	3.7	0.1
RaPS18_Proband	21.25	94.7	85.1	61.6	9.5
RaPS19_Father	16.93	83.1	62.3	36.3	4.7
RaPS19_Mother	15.36	77.2	53	28.1	3.6
RaPS19_Proband	16.49	91.8	65.2	26.3	0.8
RaPS20_Father	15.46	84.8	58.1	23.8	0.8
RaPS20_Mother	13.02	76.8	38.1	9.6	0.2
RaPS20_Proband	15.48	87.3	57.2	20.5	0.6
RaPS21_Father	18.72	90.9	72.6	43.5	5.4
RaPS21_Mother	8.37	34.7	5.8	0.6	0.1
RaPS21_Proband	38.54	98.1	97.1	94.6	81.9
RaPS22_Father	6.36	17.9	3	0.4	0.1
RaPS22_Mother	5.73	13	1.6	0.2	0.1
RaPS22_Proband	17.11	93	68.5	30.2	1.5
RaPS23_Father	11.37	65.7	23.1	3.9	0.1
RaPS23_Mother	13.98	82.2	44.5	13.4	0.3
RaPS23_Proband	29.14	97.3	93.6	84.7	48.1
RaPS24_Father	16.89	89.3	64.5	32.4	2.06
RaPS24_Mother	14.24	82.2	46.2	15.7	0.5
RaPS24_Proband	32.2	98.1	97.2	93.9	63.3
Parents average	13.2591	67.0739	38.1152	17.3565	2.92957
Proband average	23.1878	88.1522	72.113	54.213	27.5435
Parents average STD	4.8662	24.5436	26.5139	21.0468	8.73886
Proband average STD	10.0842	14.8935	29.0419	35.2076	32.5103
Supplementary Table 2: This table shows the percentage of whole genome covered at the indicated read depth in both parents and proband.
